# Vesicle-Mediated Regulation of Pollen tube Growth in *Torenia fournieri*

**DOI:** 10.1101/2024.05.19.594853

**Authors:** Xingyue Jin, Akane G. Mizukami, Satohiro Okuda, Tetsuya Higashiyama

## Abstract

In flowering plants, the growth of pollen tubes carrying sperm cells to the female gametophyte is necessary for double fertilization and seed development. The rate of growth of the pollen tube tip determines the fertility of many artificially cultivated plants and depends on the vesicle-mediated transport of cell membrane and cell wall components. However, the investigation of vesicle transport is hampered by the lack of transgenic methods for economically important plants. Here, we developed a method to transiently inhibit vesicle activity using brefeldin A (BFA) and antisense oligodeoxynucleotides (AS-ODNs) targeting key genes in the wishbone flower (*Torenia fournieri*), which has been used in studies of sexual reproduction in plants. BFA disrupted vesicle gradient homeostasis, thereby altering cell wall deposition and pollen tube morphology. The AS-ODN targeting *Torenia fournieri ANXUR* (*TfANX*), which is implicated in maintaining pollen tube growth and is used as a marker to assess inhibition by AS-ODNs, penetrated cell membranes and inhibited the expression of target genes. The treatment of pollen tubes with AS-ODN against *TfRABA4D*, which is specifically expressed in pollen and involved in regulating vesicle targeting, resulted in pollen tubes with a bulging phenotype and disrupted pectin deposition, effects similar to those of BFA. In summary, vesicle-mediated mechanisms regulate the patterning of the pollen tube cell wall in *T*. *fournieri* and our findings could facilitate the genetic manipulation of horticultural crops.
