## Supplementary Table S1 for "Vesicle-Mediated Regulation of Pollen tube Growth in *Torenia fournieri*"

### Sheet: Sheet1
Table S1. Oligonucleotides used in this study
Oligo names	Primer sequences（5‘-3’）
AS-ANX	atctCCGTCTGAAATTCatgaA
S-ANX	tgcaTGAATTTCAGACGgagaT
AS-TfRABA4D	cgcaAGCAATTGGGATtttcC
S-TfRABA4D	ggaaAATCCCAATTGCttgcG
QPCR-ANX-F	GGTGAAAGGCAGCTTCGGTT
Site 1
QPCR-ANX-R	GCCAAGCTCACCTGTTCCTTG
Site 1
QPCR-ANX-F	TGAAAGGGAAGATCGGACAAG
Site 2
QPCR-ANX-R	TGATCGGGATTCTCATGCAG
Site 2
QPCR-TfRABA4D-F	GTGTTTAAGATTGTTTTGATCGGAGA
Site 1
QPCR-TfRABA4D-R	CGATGAGAGTCTTGGTCTGGAA
Site 1
QPCR-TfRABA4D-F	CTACGAATGTTGAAAGCGCG
Site 2
QPCR-TfRABA4D-R	TGACTGGGAACAATGATTCTGG
Site 2
QPCR-GADPH-F	AATGATAGATTTGGAATTGTTGAG
QPCR-GADPH-R	GCACTTTACCAACAGCCTTAG
