## Supplementary Table S2 for "Vesicle-Mediated Regulation of Pollen tube Growth in *Torenia fournieri*"

### Sheet: Sheet1
Table S2. The cDNA sequences of the genes used in this study
Gene names	Sequences（5‘-3’）
TfA001258	TTCATCAGAAATTGCTGCTCTGTTTTTCTCCTTGCAGTTGAAGGCTGATTCCATTTCTCACAGACATGAAAGCCTTGTTCAGGTACTTGACGgCTTCTtGTTTTTtgTACAAaGTTGAGCTTCCCACAATAATCTTACCGTTCATTCTTGTTACGTGTAATCTGGTATGGTGTTCGAGCGGaTTTGACCCACTTGATCaGTACTAtaTAAATTGCGGATCATCTGAAGATGTTACTCTGGGTAATAACATCACTTTTGTGTCTGATAAATCATCTTCAAGATTCTTATCAACACCTCAAGAAATCTTAGCAAGTGTCCCTTCAAATTCAaTGgCACAAACCGTGGATTCACCTCTTCTACGTACtGCAAGAATCTTCACTGGACCCTCTACCTACACTT…
TfA006610	GAGTTTACTGAATTCGTCTGTTGGTCACCTAATGAAGAACCACCACAGTCTTCGTCTTCCATCAGTTCTCCATTACCTCCCATTACTCCTCCTCATCGTCATTGTCGATCGAATCTCAGCCGCCGATTATGTTCCAACAGACAAGATCTTCTTAAACTGCGGGGGCCCGCCCGACTCCACTGACTCAGACGGTAATAAATGGACATCAGACATCGGCTCCAAATTCGCATCGTCGCCCACTCAATCCTCAACCTCGACGGCCTCTGTCCAAAAGCCCTCGGTCCCCGAAGTCCCTTACATGACCGCTCGAATCTTGCAATCCGAGTTCACGTACACCTTCCCCGTCGCCTCGGGCCGCAAGTTCCTCCGCTTGTACTTTTACCCCGCGACGTACAACAC…
TfA006622	GCCAAATGTTTTGCCAACCAGCTTAACCATTAATTATCGCAGAGCTTAATTTGCTCATTTAATAACCCTCTCTCTCTCTCTCTTTCAATCTCTCAGTTGCTTTCTGATCTAACCTTCAGTTCCACAAACTCCTTTTAAGAGATTTTCAAATCTAATTGCGATATAAGAGTCATATTTGCTCGTGGCCAGCTGATTAATGAGTCAAAGTTTGCGTTTTCAGGCGTTTCAGCTGCTGAAAGCTTAGGAATTTATTGGGTATTTGCTGTCCTCAATCTCTCGATCTATCATCTATGAAGAACAACAGCAAGCTTTGGCTTCCATCAACTTTCAGCTATCTCCTATTACTACTTCTTGTCGATGTAATCTCAGCCGCTGATTATGTCCCGACCGACAAGATTT…
TfA011985	TCTCTCCAGTGTCATTCATATTCTTCTGCAATGAACCAACAATAGTTTTTGCTTTGCTGAGGTAAGAATCTCGTTTTTTTCTTCGTTAAACCTCGTTCGTTGAAAGAAGCTCCTTTACCTTGTGGGATAAATCTCGTCTCACTTTCTGAGTTTTCCTCTGAATCCTTTTTGGCTCATAACCCACAAACTTATGCGCTCAATGGATGCAAAGTTCGTTTTTTTTATGTACTTTGCTTCGTCCATTATCCATTTGTCAACTGCCTTCACGCCCCAAGATAATCACCTTATCAACTGTGGATCAAACGCAACAACTGTAGATGTTGACAACAGAAACTTTATTGGGGATTATCCGTCATCACATAACGGCTCAGCTGTTCTATCACGAGGTAAATCGATTTC…
TfA013213	GTACTAGCTTCAAAAGAACTCTGCTTTCCGTATATTGAACCTTGCTTTTCTTAGCAGTCGTGAATTCGAAATTCTTCGTTACTTCAGACAGAAGTGAACTAATTGAGCTTTGTTGCTTCAGAAGCTATGAATTTTCTGAAGTGGGCTCGTCTATTTGATGCTGTAACATTGATAGTTTTGGTGGTGGGTTTTATTACACCGACTGCTGCATTTATTCCCGTTGATAATTACTTGATTGCTTGTGGATCTTCACAAAATGTGACGTTTCTTGGTCAGACCTATGTTCCTGATTCAGTTCAAACCTCATTTTCTTTAAAAAGCCAAGGGAATTCTTTTGTTGCCTCATCCCAATCCCCAGCTCCATTTCCCATCTATCAATCTTCGAGGGTTTTCACAAAC…
TfA014798	CTTCCAAGTCGTCTTCATCGTCTCCTCTCCTTAGCTGCCATTCTCTCTTATCACTTTAAAACCAGCACGAAAATTACTTCTCATTTCCCTCAGCAAACACACAAGCCACACTACACGTATACAAGAAATATCCCATCAAACACCATGCTTACACACACCACATACCTCTTCATCACCCTTGTTCTCTACACATTCTTCTCAACCAACACAGCATACAACCCAGAAACCTCAATCCTCCTCAACTGCGGAGCTTCGTCTTCATTAAACGACTCCAGCTCCCGCACTTGGGAATCAGACGGCCGTTCAAAGTACGCTCCGCTACAATCATCGTCTTCCTCAGAGATGCTCTCATCAACTTCTCCACCTGTTCGACAAGTCCCTTACGGAACAGCCCGCGTC…
TfA015500	TTGGTCCACTCTACTAATTTGCATTCTCTTGGAGCAAAAAAGAATCTCTCTCATCTCTCCATGGAAAACCACATGATATTTTCATTTTTGTTTCTCGTCTTTCTCTTGAAAACTTCACTTTCTTGGTCCTTGGATAACTATTCTCTACCAGAAAAGTACTTCATCAACTGCGGTTCAGCTTCAAGGTTAGCCTTACCTGGCCGAACCTCCCGATTCTATGAAGGAGATGTTCAAAAGAGCTTCGGAAACCCGGTCAACGATTCGAGTTCATCAAACGCCACCCAACTGTATCAGAGCGCATGGGTTTTCACAAAACCATCCTCGTACGACTTAGATATAGACCTCAACGGAACCTATGTCGTACGCTTCCATTTCCTCCCGTTCCAAGCTATGGGAAAT…
TfA018818	ATATCTCACTTTTTGTATTATTACCTGGGATGTTATCCGTATTTTCGTAATAAAATTAAATCTATTCACTGAACATTTAACTGATTTTGGTATTAAAAATTGTTGAGATATGATCAGCAAAGGATGCATAAATGATTGTGTGATGAACATACGAGTCAGTAATATTTCTGGAAGTTTTTGGATGGAAAAGTCAACACAGACTGCAGAGGGCCAAGAGAATGTTCTCCGTGAAATAGCTGTTCAATTGGGGAAAAGTGATTGGAATTTTACTTTAAATCCTTGTGGTAGAAACACAAATTGGAGTACTTCATACAGAAGTGATCTTCCGTTGTACAATAACTCTATTACCTGTAACTGTTCGTATCCTGGCCCCGTATGTCATGTAGAAAGCATATTTCT…
TfA025059	AACTAAATACTTGGTTTCACATCTTCTCAGTGCAAAATTTGTCTAAAAACTTTTGTTTTAGTGCTGTTGCAGTGACTTTCTATCTGTCCACTTTTTTTCTTTTCCTTTTCCTTTTCCTCTCTCAGCTGCGTTTTTATATCGTTAGTGTTCTCTCATGGTACTAGAAACCAAGTGAAGAAGATGGGGGCTGTTAGATTTATTTTTGTTTGTTTCTGTGCTCTTCTTCTCGTTGATGGTTTCAATGCCCAGATGCCAGGTTTTGTAAGTTTTGACTGTGGCGGCTCGGGAAATTTCACCGATAATATAGGCCTAAACTGGACACCTGATGATCACATGTTTACTGGAGAAATCGCTAACATATCTGTAGCCAATGAGACTAGAACACAATACAAGACACTG…
TfA033685	GCTTGATACATGACCGTAATCTCGTCTACTTCATTTGATTGATATATGCAGAAGATAAGGCGGCTCAAGAGTCAGGTGTTTGATAGACGTTCACTAACACTGTGTTAAGTTAGAGTTTTTATCATCTTTCCATTTCAGAATTCATTTCTGTCTCTGAGTATCATTAGTTTCAAATTGAGTGACTCATTAGTGTTGCAAATCCCAAACCAGATACAGGGAGAGAGAGAAGAGGATTCATAAATCTGATTGAGCTGGTGTGAGAAAGAATGATGCAAGTCCCGAGTTGTTTGAGGATCATGAAACTATTACTTGTAACGACGGTGCTTTTGCTGGCGTGCACTGTGAAAGCTCAAACTGGGTCATTCTTGATAAACTGTGGGACAAATTCCAGTGTAACCA…
TfA039287	CATAACCGTCTACTCTCTTCACCTCATCACTCCACCAAATAATCTCCTTTGGCTTACCGAGAAAGACGGCTTTGCTAACAAAGTTCTACTGATTTCAAAGAGTAATCCTGAATTCAATTTCAGGACAGTTTGTGCTCCATGGAGAAGAATCACGTTATCTGCTTCAGCTTGCTGTTATTGACCAGACTCACTTTCAGTTACCAAGATGGTTTTCTGAGTTTAGCATGCGGAGGAACCACAAATTACGTGGATTCTTCCAACATTTCATGGACGCCGGACACAAACTACATTTCTATGGGCAGAACTGCTAGTGTGGTTTTGTCTCAAGCTACCTTGTCAACAACTGTCCCCATCCGTTTCTTCCCTGATGATTCCATGGGCAGAAAATGCTACAGGATA…
TfA045633	TACGCGGTTTGAATGAAATACTAATTCATATTTATCAAAACAAAATATAATTAGTTCCGAGTCTTCTCTTGCATTCGTCTACATACAACATCGCACGTTCTCCATGAAACATGATTCCAACAACCTTAAACTTCCTTACCACTTCACAGACTTGGGAGAAATTAATCACTGCATAGTTTTTATCAAAACTTTGTTCTGCTTTTCATCACAGTGCCTTATGATCACTACACGTTCATCACCATAAATCCACACACAGTGTCGCCACCTGAAAAGAAAATGGAAAACGAGCTAACTCGTCCAGTTCATGTCCTCTTCGTCGTTTCTTTGGTTCTTAGTTTATTACATTTGTGTCATTCTTCTTCTTCTTCTTTGTTTAATCCTGCAGATAATTACCTCGTC…
TfB071553	CGAACACAGACAGACTTGTGAATCATCGTAAACACTAACAGGTCAGTTCCATTCCATTTTGTCTTGTAGAGAAGAAGAAGCAAACGACGACTCGCGTTTTTTTAAGTCTTCTCACGCTTCTTCACTGGCAACAGAATTTCGTCATTATCATCAACCAAAACCATACACGATCACATCAAAGAAAATATATCCATTCATGATTCTCCTTGTGTTCTTGTACATAATCTGCTCGAGCAGCATAGCTTACTACACGCCTCAACTGCGACGCGCAATCGAACCCAGTGAGCATTCGAATTATGCACCGCCATCTCTGTCGTCGTTTCCCTCAGCGATTTTATCATCAACCTTTGTCACTCAAGCACACTACGAAACGAAACGATTAATCTCAATATTCTTACA…
TfB076764	GTTTTATTAATTTCCCGTGTTTTGATGAGTTGGCCCGCAAAATAAGAGAAGTACCTGAAGGGTACAATCGAAGGTAGGTGCCTTAAGTGTTTGATAAAAAGTCACTACGGTGAGTCAAGATTCAGTCTTTTATCATCTTTCCATTTGTTGATTCATTTCTGTGTTAGAGTTCTGATTGAGCTGGGTTACTTAGAATGATGCAAGGCCAGGGTTATGTAATGATCTTGGACCAACAATTATTAGTAGTGGCATGGCTTTTGCTTACTTGCATTGTGAAAGCTCAAATGGAGCCTATTCTTATCAATTGTGGAACAAATTCAACTGTAAACATAGATGGGAGGAAATGGATTGGTGACACATCTCCTGGAAACAACATCACACTTAGTTCTTCTGGAATCG…
TfB078117（TfANX）	ATAATATTCACGAAAATGCCCTACCTCAAATCCATTTGAATGCAGATTCTTCGAAAAACAAAGAAAAAAAATAGGATCTTGATTATTAACTACGCACAATTTCTCGATATTTAATTGTTTTGGTTTTCTCATTTCGCCATGAAAACCAATAACCACATTCCAACAATCATATACATTTGTAGCCTTTTTCTTCTTTCACATACAATTCAAGCAGCAGCAGACAAGGGATTGTCATCTTCATCAAATGCGTTAACCTTAAGCTGCGGCTCATCGAACGATGCAACCAAAGACACAGATGGAAGAACATGGCTATCCGATGATAAATATCTGACCTCCATCGAAAAATCCATATCCGCAGAAGCCGAGGTTCAAGACCCTTCATTACCATCCGTTGTCCCT…
TfB079173	CAACACAAATACATCACACCCAAACATCATAACACAAACTAGACGAATACTCAAGAATGGCAAAGAGTTGTCTTGTTTTTTTTCTTATCAATTCACTTATGATTGCTATTGTGTATGCCGGGATAGATCTGAAAATAACCGGCCAAAAAGATGTCAGTGCATTCTTTAATAACATCTAACGTTTATTCTACTATTATGATTATTCTTCTGAAGACGAAACTCTGGTTTTCCGTCACAGTTCCTCTTCACGAGTTGATCTAATTAACAAGGTGCATCTTTTTCCTCTTCTGTTCTTATCATATTGCTTCATCTGGGATGTTATTTGTACGCAAAGAATCAAAATTTCTGTTTTTTTTATAGTTGTTTTAAGCACAAAGCTGTGATATTTATGTCTACTGG…
TfB080221	CATTTTAGGGTTATCCTTACAAAGCATAATGTGTCTTTCAACTTTTGTACTGCTACTTGCTTTTGCCTCAACATTTCGCATTGCTCATACCCAAGACCCACCAGGTTACATAAGCCTGGATTGTGGCCTACGTCAAAGCAACGGATACAACGATCCAAACGCAGGCGGTTTATATTACAGCAAAGACGACGACTACATCGAGACGGGACAAGGAAAGAGCATCTCTCCCGAGTTTCAGACAAAAGCCGTCCCACAACAGTACTACAGCGTAAGAACTTTTCCGGGTTCCTCTCAGGGGACAAGAAACTGCTACACGTTCATGCCTTTGTACGGGAAGGGAAAGAAAATATTAATGAGGGTTTCTTTCATGTACGGAAACTACGACGACCTGAACAAGCC…
TfB080245	GTTCAAGAGAAGGCGGTTAAAAAAATTCCTCAATCAAGTACTAGTTATCAAGTTAGATCATACATGTAAAAGTACTGAATCTCGGATTAATGATGATTCTTGTGCCTCAAGAAGAAGTGAATGCTCTCCAGCAAATTGCAAGTGAGATGGGTGCAATCTACTGGGGATTTGATGCTGATCTATGCGAACTTGAGATGGGTGGGCTATCACCAGCCGCTCCAAGTGGATCCGAGGGTTATGTGGAATGCAATTGCAACTACGCTAACAACTCTATCTGCCACATTACAAAAATTGTGATCAAGAGTTATAGTCTGCCTGGTGTTCTCCCTCGTGATATTTCAAAACTTCCCTACCTCCAAGACGTCGATTTTGCGTACAATCTACTTAATGGTACGATCC…
TfB087934	GAAGTAAAAATAATCCAAGTCCCTTCATTGATGGCATGTCGATTAATTGTGGGTCGAGTGGAGCTTCGACATCTGAAAACGGCAAGAAATGGCTCGGAGATATAACAAAAAAAAGTTACACTTGGGTACGAGTAGAGGGCTCTTCGACCACCTCAACCCATACACTTAATAGGGCTGCTGCTGATCCGACACCCTACAAAACAGCACGGGTCTCTCATTACAGCTTCTTCTACGAATTCCAGCTGAGTCCGGGGGAGAAGATCGTACGCCTGCATTTCAATCCCGGCTCGTACGAAGGTTTTCGAAGCTCGATGGATTTAATCGACGTCGAAGCCGGTCGATTCACTTTGCTCGGTAACTTCAGCGCTTCGTTAACTGCCGAAGCTCTCGGCGTCGAAT…
TfB089683	ATTCGAGAGAAGATCAATTTTTATAGATTTCTCGTTGTTTCTTTGGTTGCAAAGCAATGGGGACACTCAACACTGCATCCTTAATTCTGTGCATCGTATTTGCTTATGTAGCTGCCTTTAATGGTAGTAATTATATCGACCTCATAGAACACATCTCTATAAACTGTGGCTCTGTTGAATCATTTTCAGATGGACTACATGGAAATGATTGGCTTGAAGACGATCTTTACCCGAAGAAGTTGACTACTGGGTCGATATCACTAGGAGGATCGTCAATAAGTTCCAGAACAGCGAACACAGACATAATCTCTGTAGATCCAGTTCCCTACAAAACAGCGAGAATCTCTCATTCTACATTTTCCTACAGGTTTCAACTCGATCCGGGTCAGAAATATATCC…
TfB101554	CTCTTTAATTAGCAGTATGCCTTAGATAATCTCTCTCTTAAATTAAAGTTGAAGGCTGATTCCATTTCTCACAGACATGAAAGCCTTGTTCAGGTACTTGACTGCTTCATGTTTTTGGTACGAAGTTGAGCTTCCCACAATAATCTTACCGTTCATTCTTGTTACGTGTAATCTGGTATGGTGTTCGAGCGGCTTTGACCCACTTGATCGGTACTACGTAAATTGCGGATCATCTGAAGATGTTACTCTGGGTAATAACATCACTTTTGTGTCTGATAAATCATCTTCAAGATTCTTATCAACACCTCAAGAAATCTTAGCAAGTGTCCCTTCAAATTCGATCGCACAAACCGTGGATTCACCTCTTCTACGTACCGCAAGAATCTTCACTGGACCCTC…
TfB104026	AGAAGGAGGAAAAAAAAAATGCCAATTACACAAAACAAAAAAAGAAAACATTTCAATATATCAATCAAACTAATTCCCACACAACAATGCCCCACCTCACCGGGAGGTAAAAAAAATAAATTCTTTTTTCCCAAAAACCAAAAAAGACATGGAATCCACCACCACAACACCTCCTCCACGGTGGCCACCCACCTCTCTCCTCCTCCGCCGCCTCCCATCTCCTCCTCCCACGATCACCCTCCTCCTCATCCTCCTCCTTCCCCTCCTAACCGAAGCCGCCATGATCAACGCGCCCGCCAAATCCGACAGCTTCATCCCGTCCGACAACTACCTCCTCAACAGCGGCAGCGCCACCTCAGCGACCCTCCCCGGAAACCGCCTGTTCCTCAGCGACTCCGA…
TfA009110	TCTCATATTTATTTACTGCTAACACTTGCCAGCTCTCGTCATCATCATCACAACTCATTCATCATTTCATTTCACACATACACCTTTCGCATTAATCACTGAGAGAAGGAGAGAATAAAAGGATTCCTTCCAAAAATGGGTTCATCATCGGAAGACGAGGGCGGCGAAGAGTATCTGTTCAAGATCGTGATCATCGGCGACTCGGCGGTGGGCAAATCGAATTTGCTCTCTCGATACGCGAGGAACGAGTTCAATTTGCATTCCAAAGCCACAATCGGAGTTGAATTTCAGACGCAAACGCTAGAAATCGAGGGAAAAGAAGTTAAAGCTCAGATTTGGGACACGGCTGGCCAGGAGAGGTTTCGCGCCGTGACGTCGGCGTACTATCGCGGGGCTTTT…
TfA012907	ACCACTAAATAAATCTCTTGTGCACTCCATTAAAATAGAGAAGTATGTCTGGGGGTTACCGAGCTGAAGATGACTACGATTACCTCTTTAAGCTGGTCCTGATCGGCGATTCCGGCGTCGGAAAGTCGAATCTTCTGTCGCGATTCGCGAGGAATGAGTTCAGCTTGGAGTCAAAGTCGACGATTGGAGTTGAATTCGCGACGAGAACCATTCGCGTCGATGATAAGGTCATCAAGGCTCAGATTTGGGATACTGCTGGTCAGGAAAGATATCGTGCTATCACGAGTGCCTATTACCGAGGAGCCGTTGGTGCATTACTCGTTTATGACGTAACCCGACATGTCACGTTCGAGAACGTCGAGAGATGGTTGAAAGAGCTCAGAGACCACACTGACCAAA…
TfA015621	CCGAACCTTCATTTTCACAAGGGTCTATTGGAAATCAAACGAAGATCCTCAGACCCGGTTTTCCATTCTACATTACAAATCTGTAATTTCTTTTATTTATTTTTAAGAGCGATGGCAGGATACAGAGCAGAAGATGATTACGACTACCTATTCAAGGTTGTGTTGATAGGTGACTCGGGTGTTGGAAAATCAAACTTGCTTTCAAGATTCACTAGAAACGAGTTCAGTCTCGAGTCAAAGTCAACCATTGGTGTTGAGTTTGCCACTAGGAGTTTGACCGTTGATGGGAAAGTCATCAAGGCTCAGATTTGGGACACTGCTGGACAAGAAAGGTATCGTGCAATCACAAGTGCTTATTACCGTGGAGCTGTAGGAGCTTTACTCGTGTACGACGTAACA…
TfA019687	TTCAATTGCGCGTTGATGGCCTTTGCACGCACTTCACAGTCCACCACCACTTCCTCTTCTTTCCTTAAACAAACAGTATATTTATTTATTACAGATAATCCCATATTCTCACCTCTAACGATACGTCATTCACATCTTAAAAAAAAAATCAAGAAAAATATGGATGAAGAAGGAGGTGAGGAGTATTTGTTCAAGATAGTGGTAATTGGAGACTCAGCGGTGGGCAAATCCAATCTACTCTCGCGCTTCGCTCGTGACGAGTTTGACCCCAACTCAAAGGCCACGATTGGCGTTGAGTTTCAGACCCAAGTGGTTGACATTGATGGAAAAGAGGTCAAAGCGCAGGTTTGGGACACGGCTGGTCAAGAGAGGTTTAGGGCAGTAACTTCTGCTTATTAC…
TfA027888	AATTTGATATTTTAAAATCTCAAGGGGACTAAATTGCATTTTACGCTGTATGTACGCATGTAATGGTCCGAGGAAGAATCACACGTTTTAGGACCGTCTAAATTTCCTGTTTCATCGGTTACGTACTCTCTCTCCATCTCTGTTTATCCTCCTAATTCATCAAAAGCCAACTCTCCTTTTTTTCCTTTCCTTTTGTGATCGTCAGATATGTTTGGGAGCATTCGCATTTCATTCATTAATCATTTCGAAATCAAGAATCCGCGTGCAAATGCCTTATATTTAACCAAGGAAAAAAAAAGTCCATAAAGACATATGAATCCCACCCTTTTAATGACGAGATCTTGATCGAGAAGTCCAAATCATTTGAAGATTAACATATTTCTTCGTTATAAACGTTGC…
TfA036600	ACTGTTGAATTGAATCTGATTCCCTTCCTCTCTCGTCTTTCTTGCACAATCCCTTTCTATCGTCAAATCTTCAAATCTAGCCCTTGTGTATCCTAAACCCATTAAAGTTGAGATTTGGTTTGATCCCTTCTTCTATATGTTAGAAAAATAAACGAGATAATTTCTCTGTTGTATGTAATTATTTGGTCTGCGTGGATTCTGATTTGATCACATTTTTTCGGGGGACACCATACAGCGGGGAAATTTTCCTTTTtCTTCTATCTCAAGAAGTGGATTTTGAAGATTAGGTGCAGGTTTGACTTTGAGGGGAGGGAGACACTGAAATCGAACGGGGGAAATAGAAGCTAGTAGTACTATAAAGATTTGGTAATTAGAGTATAACGGGCATAACATACGTAA…
TfA040750	CACAGCAAAGACCCAATCTTTGAACTCACGAGTCACAGAGGTCTCTTCATCTCTGTCTCTTTCTAAATCTCCTCCGTTCCTAGAGAGAAAGAGATATTCTTTCCTCTTTCGATCTATTTTTTTtCTTGTTTATTTTGCTTGTGTTTTGGTGATGGCGAGTGGAGGTTATGGCGACTCGAGCTCGAAGATTGATTACGTGTTCAAGGTTGTCCTGATCGGTGACTCAGCAGTGGGAAAATCTCAGATACTCTCACGATTTGCTCGCAATGAGTTTAGCTTAGATTCAAAAGCTACTATTGGTGTGGAGTTTCAGACACGTACTATGGTTATTCAGCACAAGTCTGTTAAAGCCCAGATCTGGGACACTGCTGGCCAAGAAAGATATAGAGCTGTCACGAG…
TfA040785	GATAAGACCCATAAACTCCTCTTTCTTGCTTGCCCACCCCACAGAGTATACTATAAAAAGTTACCTAACTGAAATATTTCTTGAGCTTCTGTAATATAATTCTTAGTTTATGTGTACATGGAGGACTCGTTTGATGAAGAGTGTGATTATCTGTTTAAGTCTGTTTTGATTGGAGACTCAGCTGTTGGTAAATCAAATCTACTCTCGAGGTTTGCAAAGGATGAATTTTGCTTAGACTCGAAACCAACTATTGGAGTGGAATTTGCTTATCGGAATATTAGAGTTGGTGATAAACTCATCAAGGCTCAGATATGGGACACTGCTGGCCAAGAAAGATTCAGAGCCATCACAAGTTCCTACTACAGAGGAGCTCTAGGCGCTTTACTAGTATACGACATA…
TfA049375	TGTCGCAAAGACAATATTTTTCAATTGAGTTGGCAATTTCTTTCGTTATTTTTTTTTCCGTTTCAACTCCATCGGTGTGTTCAAACCCTTGTAGTCACTTTTTCTACATATATTGAATCATATCAACAACTTCTGCGAACTTTTTTCTTATCAGATCTCTCGTTTGCGGTTTGTGCTGTTCAGTACAAGGGAGTAACTTATAAAACAGGAGTCGATTAAAGTGCGTAACGAAAAACGAATGGCCAACAGAGTAGATCACGAGTATGATTACCTATTCAAGATCGTGTTGATTGGTGATTCAGGCGTTGGAAAATCCAATATCCTTTCTCGATTCACAAGAAATGAGTTTTGTTTGGAGTCGAAATCCACAATTGGTGTTGAATTTGCTACCAGGACTAT…
TfA060222	ATGACAGAGAAAACAAACAAGAAAACATTACTATTGCCATTATTATTACAGAGTAAATGAATTTATACAATAGCTAAAACAAAGCAACCAGAGAAGAAGGGAAGAGAAAACAAATAAAACAAGATTACCTCATCCTCGTCATAATTGGAGACGAATAATGGCAGCATATAGAGCAGATGAGGATTACGATTACCTATTCAAGGTTGTCCTCATCGGTGATTCCGGTGTCGGAAAATCGAATCTGCTGTCGAGATTCACTAAGAACGAGTTTAGCCAAGAATCCAAATCCACCATCGGCGTTGAATTCGCCACGAGATCGATTCAGGTCGATGATAAGGTCGTCAAGGCCCAGATTTGGGACACAGCAGGCCAAGAAAGGTATCGGGCGATAACAAGTGC…
TfB075536	ACCTTTGGTTCCCTTTTATTGTTTCGAGAGAAGCATTTTATCTCGTAATTGGATCCTCAAAACCCTGTTTTGGAATCGTTAATATCCGGGAAGAGTGATGTCAGGTTACAGAGCAGAAGATGACTATGATTACCTCTTCAAGGTCGTGTTGATAGGCGACTCGGGTGTCGGAAAATCCAACTTGCTCTCGAGATTTACTCGAAACGAGTTCAGTCTCGAGTCTAAGTCGACCATCGGTGTTGAGTTTGCCACCCGAAGTTTGACTGTTGATGGGAAAGTCATCAAAGCTCAGATTTGGGACACTGCTGGACAAGAAAGGTACCGTGCCATTACAAGCGCGTACTATCGTGGGGCAGTAGGTGCATTGCTTGTCTACGACGTTACACGACACTCGACATT…
TfB078315（TfRABA4D）	GACGAGGGCTCCGTAGCCTTGTGACGATGTCGAATCTATACGGTGGAGATTTCAATCAAAAAATCGACTACGTGTTTAAGATTGTTTTGATCGGAGATTCCGCTGTGGGAAAATCCCAATTGCTTGCGAGATTCGCGAGGAATGAATTTAGCTTGGAATCAAAAGCCACGATTGGTGTGGAATTCCAGACCAAGACTCTCATCGTTGATAACAAGACCGTCAAGGCACAGATTTGGGATACTGCTGGTCAAGAAAGGTATAGAGCAGTAACAAGTGCTTACTACAGAGGCGCAGTCGGTGCAATGTTGGTTTATGACATGTCGAAGCGGCAATCTTTCGATCACATGGCTCGTTGGCTAGAAGAACTCAGAGGACATGCTGATAAGAACATAGTGATAA…
TfB081755	CCTGTCAAAACACTCTTGAAAAAAAAAAAGTAATCGTGGTAAGAAAAGAAAAAAATGGAAAACTTGAGTCAATCGATGTTAAAAACAAATGCTCCGCCGCAGCTCCACGATTTTATGCCGATGCCGCCTGCTTCATCTCGCGCTCACAAGGAAGAAGATCCCAAGAAGGCCGAGTTCAGATCGGAATTGAAGAAAAGAATGGAAGAGTTTTGGGAAAAACAGCTTAAAGAGGTTACTGATGAAGTTAATAATAATGGTGGCGATCGCTTAAAACACGCTCTGCCACTGACGAGGATCCCAAAAATAATGAAAATGGACGAAGACGTTAAGTATGTGGGTGCTGCGACATCGATGCTGTTCGCCAAAGCTTGCGAGATATTCATCAAAGAGCTCACGGAG…
TfB083305	ATTGGCTCCTTGATACCTTTTCCAGTTGATTCGGGAATCGGGTCGTCGGGTTCTGTAGAGGATTGGTGATCCTTTTTTCTTCGATTTTTATTGTATCTCGTAAGACTTGCATTATATCTGAATTTAAATGGAGCTTGCCGTTGGCTTTTGTAAAGGGTTAGATCGGAATCTGGAATAGATAAAGTTTAACGTACAGCTCTGGTTTGTGTAGCTGCTATTTCAAGGGATTCCTAGCTTGAGTGCTAAACTTCTACTTTCTATAATCCCAACCCACATTCACATAACTCTTTGAAGACCTTCATGTTTACTCACCTCAAATTGTCTTTCTTCTGATATTTCTCGACGTGGGAAAAAAAAGTTCTAAAAAGATCCCCTTTGTGAAAATTAACCGCGAGCTAT…
TfB093334	AACAAAAAAGAGACTGAAACTCTCTCTCTCTCTCTCTGTGAGATATAGCACTGAACAAAGGATTTCACAGCATAAGTTTGATTTCTCAATCATGGCTTCATCAAATAGACACTGGCAAGCATGTTCAAGTCCAAGCCTGCACAGTGGCAACATGAAATGAATTCCTCCCTTTTATCTAATGGCTGCTATCATCGAACCTCATACCCTCCAGGGATAGGGTGTGAAGAGAGAACTCCCGAGCCAAAACCGAGATGGAACCCTAAACCGGAGCAAATCCGCATACTCGAATCCATCTTCAACTCAGGGATGGTGAACCCTCCAAGAGACGAGATCAAGAAGATTAGGGCTCAGCTTCAAGAGTATGGCCAAGTCGGAGATGCCAATGTTTTCTACTGGTTT…
TfB098199	AAAAGACAAAGCTAACTGTGTGTGTGTGTGTTTTTGTGGGTTCAGGTGTGGGCCTCTCTCTTAACAGTCGTTTTCTGCCTACCTATTTAACCGCCTTATACATATTTAGCCAAAAACCATCTCAAGTTTCAAAAGTTGAAAAGTATCAAATCAAAGTTTACATCAGCAGTTGAGTTTTCTCTTTCTGGTGTGCTTTCATTATTGTTCGAGATGAACCAAGAAATGAACGGCGGTGAAACCAACGGCCACCACCAGCAGGCTCCGCCTGAGAAAATAGACTACGTATTCAAAGTGGTGGTCATCGGCGACTCAGCCGTGGGGAAGACGCAGCTCCTCTCAAGGTTCGCCAAGAACGAGTTCTGCTTGGACTCGAAATCCACCATCGGAGTTGAGTTCCAG…
TfB098403	AAGGGTTCTCTCTTAATCTGGATCGTGACACCCTGCACCGGCTTTCTTTCTTTTCTTAAATTCAAAAACCGTAAATTTTTCTTAAGACTGATGGCAGGTTACAGAGCAGAAGATGACTACGATTACCTCTTCAAGGTTGTGTTGATAGGTGACTCGGGTGTTGGAAAATCCAACTTGCTTTCGAGGTTTACCAGAAATGAGTTCAGCCTCGAGTCTAAATCCACCATTGGTGTTGAGTTCGCCACCAGAAGTTTGACTGTCGATGGAAAAGTCATCAAGGCTCAGATTTGGGACACTGCTGGACAAGAAAGATATCGTGCTATCACAAGTGCATACTATCGAGGAGCTGTGGGCGCATTACTTGTCTACGACGTGACACGTCACTCGACGTTCGAGAAC…
TfB098520	GAAACAAAAAGAGACTGAAACTCTCTCTCTCTGTGTGTGTGTGAGATAAGCACTGAACAAAGGATTTCACAGCGTAAGTTTGATTTCTCAATCATGGCTTCATCAAATAGACACTGGCCAAGCATGTTCAAGTCCAAGCCTGCACAGTGGCAACATGAAATGAATTCCTCCCTTTTATCTAATGGCTGCTATCATCGAACCTCATACCCTCCAGGGATAGGGTGTGAAGAGAGAACTCCCGAGCCAAAACCGAGATGGAACCCTAAACCGGAGCAAATCCGCATACTCGAATCCATCTTCAACTCAGGGATGGTGAACCCTCCAAGAGACGAGATCAAGAAGATTAGGGCTCAGCTTCAAGAGTATGGCCAAGTCGGAGACGCCAATGTTTTCTACTGG…
TfB100952	ATGTTGTATTTCACACCAATTAAATAATTCTGTAAGACGGAAATATAAAATTATGTCTGGAGGAGGAGGTTACAGAGCTGATGATGACTACGATTACCTGTTTAAGCTCGTGCTGATCGGCGATTCTGGCGTAGGAAAATCCAATCTCCTCTCTCGATTCGCGCGGAATGAGTTCAGCTTGGAGTCGAAATCAACAATTGGAGTTGAATTCGCCACCAGAAGCATTCGTGTTGATGATAAGGTTGTCAAGGCTCAGATTTGGGATACTGCTGGCCAGGAAAGGGCTTTCTTGTGGGCACTAGTGAATAGGATTGTAGAGTGTGCAGGATCGAGTCTGTTTTTCAAGATTGGATGTGATTTGGAGATTGAAGCTGGGGTTGATTATGAACCTCCTGCAAA…
